# A genome-wide MAGIC kit for recombinase-independent mosaic analysis in *Drosophila*

**DOI:** 10.1101/2025.06.30.662354

**Authors:** Yifan Shen, Ann T. Yeung, Payton Ditchfield, Elizabeth Korn, Rhiannon Clements, Xinchen Chen, Bei Wang, Zixian Huang, Michael Sheen, Parker A. Jarman, Chun Han

**Author notes:** For correspondence (CH). These authors contributed equally (Yifan Shen, Ann T. Yeung). Harvard Medical School, Boston, MA 02115, USA. Center for Community Independence, Revere, MA 02151, USA. Department of Neurobiology, School of Biological Sciences, University of California, San Diego, La Jolla, CA 92093, USA. Department of Developmental Biology, Washington University School of Medicine, Saint Louis, MO 63110, USA. Warren Alpert Medical School of Brown University, Providence, RI 02903, USA. Yale School of Medicine, New Haven, CT 06510, USA.

## Abstract

Mosaic analysis has been instrumental in advancing developmental and cell biology. Most current mosaic techniques rely on exogenous site-specific recombination sequences that need to be introduced into the genome, limiting their application. Mosaic analysis by gRNA-induced crossing-over (MAGIC) was recently developed in *Drosophila* to eliminate this requirement by inducing somatic recombination through CRISPR/Cas9-generated DNA double-strand breaks. However, MAGIC has not been widely adopted because gRNA-markers, a required component for this technique, are not yet available for most chromosomes. Here, we present a complete, genome-wide gRNA-marker kit that incorporates optimized designs for enhanced clone induction and more effective clone labeling in both positive MAGIC (pMAGIC) and negative MAGIC (nMAGIC). With this kit, we demonstrate clonal analysis in a broad range of *Drosophila* tissues, including cell types that have been difficult to analyze using recombinase-based systems. Notably, MAGIC enables clonal analysis of pericentromeric genes and deficiency chromosomes and in interspecific hybrid animals, opening new avenues for gene function study, rapid gene discovery, and understanding cellular basis of speciation. This MAGIC kit complements existing systems and makes mosaic analysis accessible to address a wider range of biological questions.

**IMPACT STATEMENT:** A comprehensive toolkit enables genome-wide, recombinase-independent mosaic analysis in *Drosophila*, permitting clonal analysis of pericentromeric genes, deficiency chromosomes, and interspecific hybrids previously inaccessible to standard methods.
