## Supplementary Table 1 for "A genome-wide MAGIC kit for recombinase-independent mosaic analysis in *Drosophila*"

### Sheet: Sheet1
REAGENT or RESOURCE	SOURCE	IDENTIFIER	ADDITIONAL INFORMATION
Experimental Models: Organisms/Strains
gRNA-40D2-tgFE-uH	(Allen et al. 2021)		w; gRNA-40D2-tgFE-uHVK00037
gRNA-40D2-Qtg2.1-uDEH	This study	RRID:BDSC_606005	w; gRNA-40D2-Qtg2.1-uDEHVK00037
gRNA-40D4-tgFE-uH	(Allen et al. 2021)		w; gRNA-40D4-tgFE-uHVK00037
gRNA-40E1-tgFE-uH	(Allen et al. 2021)	RRID:BDSC_606004	w; gRNA-40E1-tgFE-uHVK00037
gRNA-42A4-Qtg2.1-uDEH	This study		w; gRNA-42A4-Qtg2.1-uDEHVK00018
gRNA-41F9-Qtg2.1-uDEH	This study	RRID:BDSC_606006	w; gRNA-41F9-Qtg2.1-uDEHVK00018
gRNA-41F11-Qtg2.1-uDEH	This study	RRID:BDSC_606007	w; gRNA-41F11-Qtg2.1-uDEHVK00018
gRNA-42A4-Qtg2.1-tDEH	This study		w; gRNA-42A4-Qtg2.1-tDEHVK00018
gRNA-42A4-Qtg2.1-tDES	This study	RRID:BDSC_606008	w; gRNA-42A4-Qtg2.1-tDESVK00018
gRNA-80F5-Qtg2.1-tDEH	This study	RRID:BDSC_606014	w; gRNA-80F5-Qtg2.1-tDEHattP2
gRNA-80C2-Qtg2.1-tDEH	This study	RRID:BDSC_606013	w; gRNA-80C2-Qtg2.1-tDEHattP2
gRNA-80C1-Qtg2.1-tDEH	This study	RRID:BDSC_606012	w; gRNA-80C1-Qtg2.1-tDEHattP2
gRNA-81F-Qtg2.1-tDEH	This study	RRID:BDSC_606020	w; gRNA-81F-Qtg2.1-tDEHVK00027
gRNA-82A4-Qtg2.1-tDEH	This study	RRID:BDSC_606018	w; gRNA-82A4-Qtg2.1-tDEHVK00027
gRNA-82C3-Qtg2.1-tDEH	This study	RRID:BDSC_606019	w; gRNA-82C3-Qtg2.1-tDEHVK00027
gRNA-X2-Qtg2.1-tDES	This study	RRID:BDSC_606024	w; gRNA-X2-Qtg2.1-tDESattP18
gRNA-20F1-Qtg2.1-tDES	This study	RRID:BDSC_606025	w; gRNA-20F1-Qtg2.1-tDESattP18
gRNA-20F2-Qtg2.1-tDES	This study	RRID:BDSC_606026	w; gRNA-20F2-Qtg2.1-tDESattP18
gRNA-101F1a-Qtg2.1-tDES	This study	RRID:BDSC_606776	w; gRNA-101F1a-Qtg2.1-tDESattP[102D]
gRNA-101F1b-Qtg2.1-tDES	This study	RRID:BDSC_606777	w; gRNA-101F1b-Qtg2.1-tDESattP[102D]
gRNA-101F1c-Qtg2.1-tDES	This study	RRID:BDSC_606778	w; gRNA-101F1c-Qtg2.1-tDESattP[102D]
gRNA-40D2-nlsBFP	(Allen et al. 2021)		w; gRNA-40D2-nlsBFPVK00037
gRNA-40D4-nlsBFP	(Allen et al. 2021)		w; gRNA-40D4-nlsBFPVK00037
gRNA-40E1-nlsBFP	(Allen et al. 2021)	RRID:BDSC_606003	w; gRNA-40E1-nlsBFPVK00037
gRNA-40D2-tub-IFP-HA	This study		w; gRNA-40D2-tub-IFP-HAVK00037
gRNA-42A4-tub-BFP-HA	This study	RRID:BDSC_606011	w; gRNA-42A4-tub-BFP-HAVK00018
gRNA-41F9-tub-BFP-HA	This study	RRID:BDSC_606010	w; gRNA-41F9-tub-BFP-HAVK00018
gRNA-41F11-tub-BFP-HA	This study	RRID:BDSC_606009	w; gRNA-41F11-tub-BFP-HAVK00018
gRNA-80F5-tub-BFP-HA	This study	RRID:BDSC_606017	w; gRNA-80F5-tub-BFP-HAattP2
gRNA-80C2-tub-BFP-HA	This study	RRID:BDSC_606016	w; gRNA-80C2-tub-BFP-HAattP2
gRNA-80C1-tub-BFP-HA	This study	RRID:BDSC_606015	w; gRNA-80C1-tub-BFP-HAattP2
gRNA-81F-tub-BFP-HA	This study	RRID:BDSC_606021	w; gRNA-81F-tub-BFP-HAVK00027
gRNA-82A4-tub-BFP-HA	This study	RRID:BDSC_606022	w; gRNA-82A4-tub-BFP-HAVK00027
gRNA-82C3-tub-BFP-HA	This study	RRID:BDSC_606023	w; gRNA-82C3-tub-BFP-HAVK00027
gRNA-X2-tub-BFP-HA	This study	RRID:BDSC_606028	w; gRNA-X2-tub-BFP-HAattP18
gRNA-20F1-tub-BFP-HA	This study	RRID:BDSC_606779	w; gRNA-20F1-tub-BFP-HAattP18
gRNA-20F2-tub-BFP-HA	This study	RRID:BDSC_606029	w; gRNA-20F2-tub-BFP-HAattP18
gRNA-101F1a-tub-BFP-HA	This study	RRID:BDSC_606780	w; gRNA-101F1a-tub-BFP-HAattP[102D]
gRNA-101F1b-tub-BFP-HA	This study	RRID:BDSC_606781	w; gRNA-101F1b-tub-BFP-HAattP[102D]
gRNA-101F1c-tub-BFP-HA	This study	RRID:BDSC_606782	w; gRNA-101F1c-tub-BFP-HAattP[102D]
pxn-Gal4	(Han et al. 2014)
UAS-CD4-tdTom	(Han et al. 2011)	RRID:BDSC_35841	UAS-CD4-tdTom7M1
hh-Cas9	(Poe et al. 2019)		R28E04-Cas96A
zk-cas9	(Allen et al. 2021)		zk-Cas9VK00037
hs-cas9	(Garcia-Marques et al. 2020)
Gal421-7	(Han et al. 2011)
UAS-MApHS	(Han et al. 2014)		UAS-MApHSVK00019
RabX4-Gal4	Bloomington Drosophila Stock Center	RRID:BDSC_51602
R38F11-Gal4	Bloomington Drosophila Stock Center	RRID:BDSC_50014	R38F11-Gal4attP2
ey-Cas9	(Ji et al. 2022)		ey-Cas9VK00005
vas-cas9	(Lopez et al. 2022)
tubP(FRT.stop)Gal4 UAS-Flp UAS-mCD8::GFP	(Koreman et al. 2021)
α-Catenin-GFP	Bloomington Drosophila Stock Center	RRID:BDSC_58787	w[*]; P{w[+mC]=UAS-alpha-Cat.T:GFP.sg}3/CyO
gcm-Cas9	(Chen et al. 2024)
repo-Gal4	Bloomington Drosophila Stock Center	RRID:BDSC_7415
Act5C-Cas9	Bloomington Drosophila Stock Center	RRID:BDSC_54590	Act5C-Cas9.P
vGlutSS1	Bloomington Drosophila Stock Center	RRID:BDSC_91246
brpd09839	Bloomington Drosophila Stock Center	RRID:BDSC_85508
EcRM554fs	Bloomington Drosophila Stock Center	RRID:BDSC_4894
Lhr1 (D.simluans)	(Brideau et al. 2006)
Df(4)ED6380	Bloomington Drosophila Stock Center	RRID:BDSC_602664
gRNA cloning vector DNA
pAC-U63-QtgRNA2.1-ubiGal80(DE)-His2AV	This study
pAC-U63-QtgRNA2.1-tubGal80(DE)-His2AV	This study
pAC-U63-QtgRNA2.1-tubGal80(DE)-SV40	This study
pAC-U63-QtgRNA2.1-tubBFP(HA)	This study
pAC-U63-QtgRNA2.1-tub-miRFP680-T2A-HO1(HA)	This study
Recombinant DNA
pAC-U63-QtgRNA2.1-8R	(Koreman et al. 2021)	RRID:Addgene 170514
pENTR221-tubP	(Chen et al. 2025)
pAPIC-PHCS	(Han et al. 2011)
pAC-U63-QtgRNA2.1-BR	(Koreman et al. 2021)	RRID:Addgene 170513
Software and Algorithms
Fiji	https://fiji.sc/	RRID: SCR_002285
R	https://www.r-project.org/	RRID: SCR_001905
Adobe Photoshop	Adobe	RRID:SCR_014199
Adobe Illustrator	Adobe	RRID:SCR_010279
Antibody
DAPI (4',6-Diamidino-2-Phenylindole)	Life Technology	RRID: 62248	1:1000 dilution
Rat-Elav-7E8A10	Developmental Studies Hybridoma Bank	RRID: AB_528218	1:50 dilution
mouse 8D12 anti-Repo	Developmental Studies Hybridoma Bank	RRID: AB_528448	1:50 dilution
mouse nc82 anti- Bruchpilot	Developmental Studies Hybridoma Bank	RRID: AB_2314866	1:100 dilution
rabbit anti-vGluT	(Chen et al. 2024)		1:200 dilution
mouse anti-HA antibody (12CA5)	Sigma Aldrich	Roche 11583816001	1:100 dilution
goat anti-HRP conjugated with Cy3	Jackson ImmunoResearch	RRID: AB_2338952	1:200 dilution
donkey anti-mouse secondary antibody conjugated with Cy5	Jackson ImmunoResearch	RRID: AB_2340820	1:400 dilution
donkey anti-rabbit secondary antibody conjugated with Cy5	Jackson ImmunoResearch	RRID: AB_2340607	1:400 dilution
donkey anti-rat secondary antibody conjugated with Cy5	Jackson ImmunoResearch	RRID: AB_2340672	1:400 dilution
Other
T4 ligase	New England Biolabs Inc.	#M0202
NEBuilder® HiFi DNA Assembly Master Mix	New England Biolabs Inc.	#E2621
