## Supplementary Table 2 for "A genome-wide MAGIC kit for recombinase-independent mosaic analysis in *Drosophila*"

### Sheet: gRNA Target Sequences
Supplementary File 2. gRNA target sequences
Target site	Chr arm	Sequence	On-target score*	Off-target score**
40D2	2L	AGTCACCTGAAATAAGTCAG	71	100
40D2	2L	GTTAGCCATCACAAGAACAG	71	100
40D4	2L	GGGTTGTCTCCTGATATGGG	71	100
40D4	2L	AACCGAACTGAACTCAACTG	73	98
40E1	2L	CCGAATGATTTCATGTGAAG	65	99
40E1	2L	TAGGGCAATTAAATATGTCA	61	98
41F9	2R	TGCAGAACATCTACAGCCAG	67	99
41F9	2R	CAGCGACACGACGCAACCAG	64	99
41F11	2R	TGTAGCCAGACGGCTTTCCA	67	100
41F11	2R	CCCAGACACGAGTCCCACTC	60	100
42A4	2R	GCGTGCGAGTCAGTATGTGT	67	99
42A4	2R	CGGTCCATGTCCGAAGTCGG	64	99
80F5	3L	GTCCCATCAATTGTTTCAGA	55	99
80F5	3L	TGAAACAATTGATGGGACTG	63	99
80C2	3L	AAATGAAGAAAACTTTGTCC	57	98
80C2	3L	ATTTAATGTATCTGCCAGCT	58	100
80C1	3L	GGCTCGCGTGTACAGAAGAG	65	100
80C1	3L	TGTCCCAAAAACGTGAACGT	73	99
81F	3R	AAATCAAAAGATTCTGACCG	67	98
81F	3R	GAAGCGCAACAAGATGATCG	67	79
82A4	3R	TAATAGAACGATTACCACCG	76	100
82A4	3R	TGTCTGTCAAGTGTTGACCT	75	100
82C3	3R	GCAGACACAGCATTTGAGCG	69	94
82C3	3R	CCGGTTGTCAGTCAAGCAAA	59	100
X2	X	AATCGGCAAAGGTCAAGTCA	66	98
X2	X	GGTGCCAAGCCCCAAAGCGA	57	99
20F2	X	ATATTACGACGTGATTGCAA	65	100
20F2	X	ACAATTATACAGCATGATCA	63	100
20F1	X	GGCGTGCAATTGCAGGTGGG	64	98
20F1	X	GGTGGGCGGTACTGAAATCT	51	99
101F1a	4	TGGCACGTAGAGAGAGTGAA	64	98
101F1a	4	CAGGTTTAACTCAAGCCAAT	56	88
101F1b	4	TTACTCAAATTCCCGAATGG	67	99
101F1b	4	AATTTTTGAGTTTTAAAGCG	61	94
101F1c	4	AAGAAAGAAGACACCACCGA	72	97
101F1c	4	AACATTTTAGACTCCATCGG	64	98
*Doench’16 on-target score; a higher score predicts a higher efficiency.
**CFD Specificity Score; a higher score corresponds to a lower off-target probability.
